# Palmitoylation of gasdermin D directs its membrane translocation and pore formation in pyroptosis

**DOI:** 10.1101/2023.02.21.529402

**Authors:** Arumugam Balasubramanian, Laxman Ghimire, Alan Y. Hsu, Hiroto Kambara, Xing Liu, Tomoya Hasegawa, Rong Xu, Muhammad Tahir, Hongbo Yu, Judy Lieberman, Hongbo R. Luo

**Affiliations:** Department of Pathology, Dana-Farber/Harvard Cancer Center, Harvard Medical School; Department of Laboratory Medicine, Boston Children’s Hospital, Enders Research Building, Room 811, Boston, MA, 02115, USA; Program in Cellular and Molecular Medicine, Boston Children’s Hospital, Boston, MA 02115, USA; VA Boston Healthcare System, Department of Pathology and Laboratory Medicine, 1400 VFW Parkway, West Roxbury, MA 02132 USA; Department of Pediatrics, Harvard Medical School, Boston, MA 02115, USA

## Abstract

Gasdermin D (GSDMD)-mediated macrophage pyroptosis plays a critical role in inflammation and host defense. Plasma membrane perforation elicited by caspase-cleaved GSDMD N-terminal domain (GSDMD-NT) triggers membrane rupture and subsequent pyroptotic cell death, resulting in release of pro-inflammatory IL-1β and IL-18. However, the biological processes leading to its membrane translocation and pore formation are not fully understood. Here, using a proteomics approach, we identified fatty acid synthase (FASN) as a GSDMD-binding partner and demonstrated that post-translational palmitoylation of GSDMD at Cys191/Cys192 (human/mouse) led to membrane translocation of GSDMD-NT but not full-length GSDMD. GSDMD lipidation, mediated by palmitoyl acyltransferases ZDHHC5/9 and facilitated by LPS-induced reactive oxygen species (ROS), was essential for GSDMD pore-forming activity and pyroptosis. Inhibition of GSDMD palmitoylation with palmitate analog 2-bromopalmitate or a cell permeable GSDMD-specific competing peptide suppressed pyroptosis and IL-1β release in macrophages, mitigated organ damage, and extended the survival of septic mice. Collectively, we establish GSDMD-NT palmitoylation as a key regulatory mechanism controlling GSDMD membrane localization and activation, providing a novel target for modulating immune activity in infectious and inflammatory diseases.

**One Sentence Summary:** LPS-induced palmitoylation at Cys191/Cys192 is required for GSDMD membrane translocation and its pore-forming activity in macrophages.
