## Supplementary Table 1 for "Palmitoylation of gasdermin D directs its membrane translocation and pore formation in pyroptosis"

### Sheet: GSDMD-Flag
Accession	Description	Exp. q-value: Combined	Contaminant	Sum PEP Score	Coverage [%]	# Peptides	# PSMs	# Unique Peptides	# AAs	MW [kDa]	calc. pI	Score Sequest HT: Sequest HT	# Peptides (by Search Engine): Sequest HT	Found in Sample: [S2] F2: Sample	# Protein Groups
P57764	Gasdermin-D OS=Homo sapiens OX=9606 GN=GSDMD PE=1 SV=1	0	FALSE	176.407	37	21	111	21	484	52.8	5.08	450.92	21	High	1
P14618	Pyruvate kinase PKM OS=Homo sapiens OX=9606 GN=PKM PE=1 SV=4	0	FALSE	59.685	45	18	32	18	531	57.9	7.84	78.27	18	High	1
P13639	Elongation factor 2 OS=Homo sapiens OX=9606 GN=EEF2 PE=1 SV=4	0	FALSE	60.978	24	17	33	17	858	95.3	6.83	99.73	17	High	1
P16615	Sarcoplasmic/endoplasmic reticulum calcium ATPase 2 OS=Homo sapiens OX=9606 GN=ATP2A2 PE=1 SV=1	0	FALSE	44.874	13	13	23	13	1042	114.7	5.34	63.78	13	High	1
P46821	Microtubule-associated protein 1B OS=Homo sapiens OX=9606 GN=MAP1B PE=1 SV=2	0	FALSE	43.137	7	13	19	13	2468	270.5	4.81	51.59	13	High	1
O14744	Protein arginine N-methyltransferase 5 OS=Homo sapiens OX=9606 GN=PRMT5 PE=1 SV=4	0	FALSE	41.891	22	13	25	13	637	72.6	6.29	70.89	13	High	1
Q9BRS2	Serine/threonine-protein kinase RIO1 OS=Homo sapiens OX=9606 GN=RIOK1 PE=1 SV=2	0	FALSE	58.653	23	12	28	12	568	65.5	6.19	86.19	12	High	1
O75688	Protein phosphatase 1B OS=Homo sapiens OX=9606 GN=PPM1B PE=1 SV=1	0	FALSE	54.585	32	12	24	12	479	52.6	5.05	73.06	12	High	1
P68104	Elongation factor 1-alpha 1 OS=Homo sapiens OX=9606 GN=EEF1A1 PE=1 SV=1	0	FALSE	44.544	29	11	24	11	462	50.1	9.01	74.01	11	High	1
O43175	D-3-phosphoglycerate dehydrogenase OS=Homo sapiens OX=9606 GN=PHGDH PE=1 SV=4	0	FALSE	43.015	21	11	20	11	533	56.6	6.71	67.21	11	High	1
Q14739	Delta(14)-sterol reductase OS=Homo sapiens OX=9606 GN=LBR PE=1 SV=2	0	FALSE	42.565	14	11	27	11	615	70.7	9.36	68.56	11	High	1
P04843	Dolichyl-diphosphooligosaccharide--protein glycosyltransferase subunit 1 OS=Homo sapiens OX=9606 GN=RPN1 PE=1 SV=1	0	FALSE	33.21	17	11	18	11	607	68.5	6.38	51.36	11	High	1
P08238	Heat shock protein HSP 90-beta OS=Homo sapiens OX=9606 GN=HSP90AB1 PE=1 SV=4	0	FALSE	68.366	24	17	34	10	724	83.2	5.03	105.19	17	High	1
Q00325	Phosphate carrier protein, mitochondrial OS=Homo sapiens OX=9606 GN=SLC25A3 PE=1 SV=2	0	FALSE	26.392	23	10	20	10	362	40.1	9.38	49.93	10	High	1
P07900	Heat shock protein HSP 90-alpha OS=Homo sapiens OX=9606 GN=HSP90AA1 PE=1 SV=5	0	FALSE	49.026	21	15	27	9	732	84.6	5.02	79.9	15	High	1
Q9BQA1	Methylosome protein 50 OS=Homo sapiens OX=9606 GN=WDR77 PE=1 SV=1	0	FALSE	47.578	34	9	20	9	342	36.7	5.17	69.95	9	High	1
Q9NX63	MICOS complex subunit MIC19 OS=Homo sapiens OX=9606 GN=CHCHD3 PE=1 SV=1	0	FALSE	35.497	30	9	16	9	227	26.1	8.28	49.49	9	High	1
P23588	Eukaryotic translation initiation factor 4B OS=Homo sapiens OX=9606 GN=EIF4B PE=1 SV=2	0	FALSE	35.357	18	9	16	9	611	69.1	5.73	47.49	9	High	1
P28331	NADH-ubiquinone oxidoreductase 75 kDa subunit, mitochondrial OS=Homo sapiens OX=9606 GN=NDUFS1 PE=1 SV=3	0	FALSE	28.889	15	9	15	9	727	79.4	6.23	44.74	9	High	1
O14654	Insulin receptor substrate 4 OS=Homo sapiens OX=9606 GN=IRS4 PE=1 SV=1	0	FALSE	28.675	11	9	12	9	1257	133.7	8.44	30.77	9	High	1
O95347	Structural maintenance of chromosomes protein 2 OS=Homo sapiens OX=9606 GN=SMC2 PE=1 SV=2	0	FALSE	24.133	9	9	13	9	1197	135.6	8.43	36.18	9	High	1
P22695	Cytochrome b-c1 complex subunit 2, mitochondrial OS=Homo sapiens OX=9606 GN=UQCRC2 PE=1 SV=3	0	FALSE	36.804	24	8	14	8	453	48.4	8.63	42.55	8	High	1
P49368	T-complex protein 1 subunit gamma OS=Homo sapiens OX=9606 GN=CCT3 PE=1 SV=4	0	FALSE	30.762	13	8	13	8	545	60.5	6.49	43.1	8	High	1
Q15208	Serine/threonine-protein kinase 38 OS=Homo sapiens OX=9606 GN=STK38 PE=1 SV=1	0	FALSE	30.55	20	10	20	8	465	54.2	7.15	55.8	10	High	1
P50402	Emerin OS=Homo sapiens OX=9606 GN=EMD PE=1 SV=1	0	FALSE	28.064	27	8	17	8	254	29	5.5	47.07	8	High	1
P53985	Monocarboxylate transporter 1 OS=Homo sapiens OX=9606 GN=SLC16A1 PE=1 SV=3	0	FALSE	46.311	12	7	20	7	500	53.9	8.66	68.89	7	High	1
O95573	Long-chain-fatty-acid--CoA ligase 3 OS=Homo sapiens OX=9606 GN=ACSL3 PE=1 SV=3	0	FALSE	27.554	11	7	15	7	720	80.4	8.38	39.36	7	High	1
Q92616	eIF-2-alpha kinase activator GCN1 OS=Homo sapiens OX=9606 GN=GCN1 PE=1 SV=6	0	FALSE	25.881	3	7	12	7	2671	292.6	7.47	35.67	7	High	1
P62280	40S ribosomal protein S11 OS=Homo sapiens OX=9606 GN=RPS11 PE=1 SV=3	0	FALSE	25.725	30	7	15	7	158	18.4	10.3	45.13	7	High	1
P35580	Myosin-10 OS=Homo sapiens OX=9606 GN=MYH10 PE=1 SV=3	0	FALSE	21.999	6	9	11	7	1976	228.9	5.54	26.96	9	High	1
Q9NTJ3	Structural maintenance of chromosomes protein 4 OS=Homo sapiens OX=9606 GN=SMC4 PE=1 SV=2	0	FALSE	21.748	6	7	10	7	1288	147.1	6.79	26.04	7	High	1
P78371	T-complex protein 1 subunit beta OS=Homo sapiens OX=9606 GN=CCT2 PE=1 SV=4	0	FALSE	19.762	17	7	12	7	535	57.5	6.46	32.17	7	High	1
Q14247	Src substrate cortactin OS=Homo sapiens OX=9606 GN=CTTN PE=1 SV=2	0	FALSE	19.041	13	7	12	7	550	61.5	5.4	35.16	7	High	1
Q14257	Reticulocalbin-2 OS=Homo sapiens OX=9606 GN=RCN2 PE=1 SV=1	0	FALSE	18.258	29	7	10	7	317	36.9	4.4	24.98	7	High	1
P46779	60S ribosomal protein L28 OS=Homo sapiens OX=9606 GN=RPL28 PE=1 SV=3	0	FALSE	16.924	35	7	14	7	137	15.7	12.02	35.28	7	High	1
P49327	Fatty acid synthase OS=Homo sapiens OX=9606 GN=FASN PE=1 SV=3	0	FALSE	32.708	5	6	13	6	2511	273.3	6.44	40.27	6	High	1
P15880	40S ribosomal protein S2 OS=Homo sapiens OX=9606 GN=RPS2 PE=1 SV=2	0	FALSE	26.395	22	6	17	6	293	31.3	10.24	47.55	6	High	1
Q9Y657	Spindlin-1 OS=Homo sapiens OX=9606 GN=SPIN1 PE=1 SV=3	0	FALSE	24.394	31	6	11	6	262	29.6	6.96	33.83	6	High	1
P50990	T-complex protein 1 subunit theta OS=Homo sapiens OX=9606 GN=CCT8 PE=1 SV=4	0	FALSE	24.147	14	6	11	6	548	59.6	5.6	34.48	6	High	1
O43852	Calumenin OS=Homo sapiens OX=9606 GN=CALU PE=1 SV=2	0	FALSE	22.125	23	6	13	6	315	37.1	4.64	36.92	6	High	1
O95831	Apoptosis-inducing factor 1, mitochondrial OS=Homo sapiens OX=9606 GN=AIFM1 PE=1 SV=1	0	FALSE	21.027	13	6	10	6	613	66.9	8.95	29.36	6	High	1
Q13423	NAD(P) transhydrogenase, mitochondrial OS=Homo sapiens OX=9606 GN=NNT PE=1 SV=3	0	FALSE	19.931	7	6	8	6	1086	113.8	8.09	23.14	6	High	1
P62241	40S ribosomal protein S8 OS=Homo sapiens OX=9606 GN=RPS8 PE=1 SV=2	0	FALSE	19.422	29	6	12	6	208	24.2	10.32	32.8	6	High	1
P36542	ATP synthase subunit gamma, mitochondrial OS=Homo sapiens OX=9606 GN=ATP5F1C PE=1 SV=1	0	FALSE	18.03	23	6	12	6	298	33	9.22	26.42	6	High	1
P78527	DNA-dependent protein kinase catalytic subunit OS=Homo sapiens OX=9606 GN=PRKDC PE=1 SV=3	0	FALSE	14.972	2	6	8	6	4128	468.8	7.12	21.39	6	High	1
Q5UIP0	Telomere-associated protein RIF1 OS=Homo sapiens OX=9606 GN=RIF1 PE=1 SV=2	0	FALSE	13.027	4	6	7	6	2472	274.3	5.52	18.02	6	High	1

### Sheet: IgG
Accession	Description	Exp. q-value: Combined	Contaminant	Sum PEP Score	Coverage [%]	# Peptides	# PSMs	# Unique Peptides	# AAs	MW [kDa]	calc. pI	Score Sequest HT: Sequest HT	# Peptides (by Search Engine): Sequest HT	Found in Sample: [S5] F5: Sample	# Protein Groups
P04264	*CON* Keratin, type II cytoskeletal 1 OS=Homo sapiens GN=KRT1 PE=1 SV=6	0	TRUE	108.64	41	29	106	28	644	66	8.12	257.4	29	High	1
P08670	*CON* Vimentin OS=Homo sapiens GN=VIM PE=1 SV=4	0	TRUE	86.394	56	28	94	27	466	53.6	5.12	194.18	28	High	1
P13645	*CON* Keratin, type I cytoskeletal 10 OS=Homo sapiens GN=KRT10 PE=1 SV=4	0	TRUE	80.096	45	24	70	21	593	59.5	5.21	154.8	24	High	1
P35908	*CON* Keratin, type II cytoskeletal 2 epidermal OS=Homo sapiens GN=KRT2 PE=1 SV=2	0	TRUE	52.557	31	17	51	15	639	65.4	8	115.63	17	High	1
P00761	*CON* Trypsin precursor - sus scrofa - includes MSPRL added real and artificial sequences to mimic mass of Promega trypsin modifications	0	TRUE	51.303	21	6	58	6	741	79.4	8.31	149.77	6	High	1
P02662	*CON* Alpha-S1-casein precursor - Bos taurus	0	TRUE	49.108	42	10	59	10	214	24.5	5.02	138.53	10	High	1
P35527	*CON* Keratin, type I cytoskeletal 9 OS=Homo sapiens GN=KRT9 PE=1 SV=3	0	TRUE	42.773	29	13	36	12	623	62	5.24	94.19	13	High	1
CAE11755.1	unnamed protein product [Aequorea victoria]	0	FALSE	35.578	32	10	63	10	240	27.5	9.83	121.56	10	High	1
P12763	*CON* Alpha-2-HS-glycoprotein precursor - Bos taurus	0	TRUE	33.397	31	11	24	11	359	38.4	5.5	53.62	11	High	1
P02769	*CON* serum albumin precursor [Bos taurus]	0	TRUE	32.197	21	11	34	11	607	69.2	6.11	60.94	11	High	1
3EVV_A	unnamed protein product [Aequorea victoria]	0	FALSE	22.84	14	4	35	2	451	50.6	5.12	90.53	4	High	1
P02754	*CON* Beta-lactoglobulin OS=Bos taurus GN=LGB PE=1 SV=3	0	TRUE	22.696	37	6	15	6	178	19.9	5.02	36.98	6	High	1
P02668	*CON* Kappa-casein precursor - Bos taurus	0	TRUE	21.045	28	4	32	4	190	21.3	6.77	53	4	High	1
P02663	*CON* Alpha-S2-casein precursor - Bos taurus	0	TRUE	19.68	36	10	20	10	222	26	8.43	23.64	10	High	1
3CB9_A	unnamed protein product [Aequorea victoria]	0	FALSE	17.256	32	6	37	2	248	27.9	6.8	84.09	6	High	1
88052	A32568 *CON* keratin K5, 58K type II, epidermal (version 2) - human (fragment)	0	TRUE	16.656	10	6	15	1	589	62	7.77	35.55	6	High	1
P13647	*CON* Keratin, type II cytoskeletal 5 OS=Homo sapiens GN=KRT5 PE=1 SV=3	0	TRUE	15.488	10	6	14	1	590	62.3	7.74	33.35	6	High	1
P02666	*CON* Beta-casein precursor - Bos taurus	0	TRUE	15.185	16	4	14	4	224	25.1	5.35	41.47	4	High	1
5WJ4_A	unnamed protein product [Aequorea victoria]	0	FALSE	11.785	20	3	13	1	239	26.7	6.23	23.6	3	High	1
P02533	*CON* Keratin, type I cytoskeletal 14 OS=Homo sapiens GN=KRT14 PE=1 SV=3	0	TRUE	11.314	10	5	10	2	472	51.6	5.16	15.47	5	High	1
5B61_A	unnamed protein product [Aequorea victoria]	0	FALSE	9.769	13	4	15	1	238	26.8	6.74	26.89	4	High	1
105815	A34720 *CON* keratin 8 (version 2) - human	0	TRUE	7.289	6	3	8	2	483	53.7	5.43	15.76	3	High	1
6QUH_A	unnamed protein product [Aequorea victoria]	0	FALSE	5.655	11	3	8	1	229	26.1	7.68	11.67	3	High	1
P15924	*CON* Desmoplakin - Homo sapiens	0	TRUE	5.133	1	3	4	3	2871	331.6	6.81	4.73	3	High	1
Q86YZ3	*CON* Hornerin - Homo sapiens	0	TRUE	4.383	2	2	2	2	2850	282.2	10.04	3.61	2	High	1
Q701L7	*CON* Type II hair keratin 2 OS=Homo sapiens GN=KRTHB2 PE=2 SV=1	0	TRUE	2.323	1	1	1	1	513	56.6	6.74	2.27	1	High	1
244509	79427 *CON* keratin 10 V2 subdomain 142 amino acid variant [human, Peptide Partial, 142 aa]	0	TRUE	2.285	9	1	1	1	142	11.3	8.47	2.41	1	High	1
Q7Z794	*CON* Keratin, type II cytoskeletal 1b OS=Homo sapiens GN=KRT77 PE=2 SV=2	0	TRUE	1.958	2	1	1	1	576	61.7	5.85	2.64	1	High	1
Q15149	*CON* Plectin-1 OS=Homo sapiens GN=PLEC1 PE=1 SV=3	0	TRUE	1.775	0	1	2	1	4684	531.5	5.96	1.62	1	High	1
P07489	*CON* Transthyretin OS=Oryctolagus cuniculus GN=TTR PE=1 SV=1	0	TRUE	1.466	18	1	1	1	127	13.6	6.15	2.34	1	High	1
PromTArt3	PromTArt3 *CON* VATVSLPR-like Promega trypsin artifact 3 (824.5) xxxVSLPR	0	TRUE	1.399	100	1	2	1	8	0.8	9.99	0	1	High	1
Q2UVX4	*CON* Complement C3 OS=Bos taurus GN=C3 PE=1 SV=2	0	TRUE	1.368	1	1	1	1	1661	187.1	6.84	2.33	1	High	1
Q5D862	*CON* Filaggrin-2 OS=Homo sapiens GN=FLG2 PE=1 SV=1	0	TRUE	1.307	1	1	3	1	2391	247.9	8.31	5.96	1	High	1
P05109	*CON* Protein S100-A8 OS=Homo sapiens GN=S100A8 PE=1 SV=1	0	TRUE	1.288	8	1	1	1	93	10.8	7.03	1.88	1	High	1
Q29443	*CON* Serotransferrin OS=Bos taurus GN=TF PE=2 SV=1	0	TRUE	1.278	1	1	1	1	704	77.7	7.08	1.92	1	High	1
Q02413	*CON* Desmoglein-1 OS=Homo sapiens GN=DSG1 PE=1 SV=1	0	TRUE	1.143	1	1	1	1	1049	113.6	5.03	0	1	High	1
P14923	*CON* Junction plakoglobin - Homo sapiens (Human).	0	TRUE	1.108	1	1	1	1	744	81.6	6.38	0	1	High	1

### Sheet: GFP-Flag
Accession	Description	Exp. q-value: Combined	Contaminant	Sum PEP Score	Coverage [%]	# Peptides	# PSMs	# Unique Peptides	# AAs	MW [kDa]	calc. pI	Score Sequest HT: Sequest HT	# Peptides (by Search Engine): Sequest HT	Found in Sample: [S1] F1: Sample	# Protein Groups
6FWW_A	unnamed protein product [Aequorea victoria]	0	FALSE	231.446	43	23	1032	1	264	29.6	6.96	2524.72	23	High	1
2HGY_A	unnamed protein product [Aequorea victoria]	0	FALSE	228.726	56	22	1103	1	237	26.6	6.23	2914.6	22	High	1
2FWQ_A	unnamed protein product [Aequorea victoria]	0	FALSE	203.424	56	19	1000	1	237	26.5	5.94	2738.83	19	High	1
3GEX_A	unnamed protein product [Aequorea victoria]	0	FALSE	178.529	49	18	799	3	242	27.2	6.23	2278.33	18	High	1
4XGY_A	unnamed protein product [Aequorea victoria]	0	FALSE	157.223	36	17	791	1	303	33.6	6.8	2016.64	17	High	1
2AH8_A	unnamed protein product [Aequorea victoria]	0	FALSE	128.501	41	16	849	1	236	26.7	6.54	2204.61	16	High	1
3SSP_A	unnamed protein product [Aequorea victoria]	0	FALSE	123.082	34	13	871	1	258	29.2	6.15	2393.52	13	High	1
5WJ4_A	unnamed protein product [Aequorea victoria]	0	FALSE	119.048	36	12	690	3	239	26.7	6.23	1761.72	12	High	1
2008181A	green fluorescent protein [Aequorea victoria]	0	FALSE	117.398	45	14	800	1	238	26.9	6.28	2097.81	14	High	1
2YE1_A	unnamed protein product [Aequorea victoria]	0	FALSE	117.304	40	14	803	1	243	27.4	6.4	2100.29	14	High	1
4KEX_A	unnamed protein product [Aequorea victoria]	0	FALSE	116.138	44	14	803	1	236	26.6	5.94	2105.45	14	High	1
6TV7_A	unnamed protein product [Aequorea victoria]	0	FALSE	114.548	21	13	708	1	422	47.6	5.22	1886.04	13	High	1
CAA58790.1	green fluorescent protein, partial [Aequorea victoria]	0	FALSE	97.961	41	13	689	2	238	26.9	6.54	1618.5	13	High	1
5NHN_B	unnamed protein product [Aequorea victoria]	0	FALSE	96.839	31	13	680	1	228	25.6	6.62	1590.91	13	High	1
P08670	*CON* Vimentin OS=Homo sapiens GN=VIM PE=1 SV=4	0	TRUE	90.338	47	25	72	23	466	53.6	5.12	169.73	25	High	1
AIY31773.1	green fluorescent protein S65T [Cloning vector pYOGM081]	0	FALSE	85.718	34	10	726	1	238	26.9	6.28	1937.87	10	High	1
Q15149	*CON* Plectin-1 OS=Homo sapiens GN=PLEC1 PE=1 SV=3	0	TRUE	58.573	5	22	52	22	4684	531.5	5.96	88.85	22	High	1
P15924	*CON* Desmoplakin - Homo sapiens	0	TRUE	58.289	8	22	51	22	2871	331.6	6.81	102.57	22	High	1
P00761	*CON* Trypsin precursor - sus scrofa - includes MSPRL added real and artificial sequences to mimic mass of Promega trypsin modifications	0	TRUE	37.496	17	5	35	5	741	79.4	8.31	89.98	5	High	1
CAE11755.1	unnamed protein product [Aequorea victoria]	0	FALSE	34.24	28	8	33	8	240	27.5	9.83	87.43	8	High	1
P04264	*CON* Keratin, type II cytoskeletal 1 OS=Homo sapiens GN=KRT1 PE=1 SV=6	0	TRUE	25.98	12	8	19	7	644	66	8.12	50.65	8	High	1
P12763	*CON* Alpha-2-HS-glycoprotein precursor - Bos taurus	0	TRUE	24.286	20	6	17	6	359	38.4	5.5	34.99	6	High	1
6QUH_A	unnamed protein product [Aequorea victoria]	0	FALSE	24.203	11	4	208	1	229	26.1	7.68	450.06	4	High	1
P02769	*CON* serum albumin precursor [Bos taurus]	0	TRUE	20.071	9	6	29	6	607	69.2	6.11	37.59	6	High	1
P35527	*CON* Keratin, type I cytoskeletal 9 OS=Homo sapiens GN=KRT9 PE=1 SV=3	0	TRUE	18.382	13	5	11	5	623	62	5.24	30.7	5	High	1
105815	A34720 *CON* keratin 8 (version 2) - human	0	TRUE	17.148	11	6	13	4	483	53.7	5.43	27.9	6	High	1
P35908	*CON* Keratin, type II cytoskeletal 2 epidermal OS=Homo sapiens GN=KRT2 PE=1 SV=2	0	TRUE	11.122	6	3	8	2	639	65.4	8	23.71	3	High	1
P13645	*CON* Keratin, type I cytoskeletal 10 OS=Homo sapiens GN=KRT10 PE=1 SV=4	0	TRUE	9.043	7	3	6	3	593	59.5	5.21	15.59	3	High	1
327282624	PREDICTED: translational activator GCN1-like [Anolis carolinensis]	0	TRUE	3.648	0	1	3	1	2671	293.5	7.27	7.71	1	High	1
2654021	maltose binding protein-lacZ-alpha fusion protein [Expression vector pMal-X]	0	TRUE	3.577	2	1	3	1	496	54.3	5.43	5.14	1	High	1
125083	*CON* Keratin, type i cytoskeletal 18 (cytokeratin 18) (K18) (CK 18) gi88043pirS05481 keratin 18, type I, cytoskeletal - human gi34037 (X12881) cytokeratin 18 [Homo sapiens] gi307081 (M26326) keratin 18 precursor [Homo sapiens] gi386844 (M24842) keratin 18 [Homo sapiens]	0	TRUE	3.359	2	1	3	1	430	48	5.45	5.8	1	High	1
547753	*CON* Keratin, type ii cytoskeletal 4 (cytokeratin 4) (K4) (CK4)	0.003	TRUE	2.047	2	1	2	1	534	57.2	6.61	3.51	1	High	1
37812657	beta galactosidase [UAS-less reporter vector pMELbeta] gi|37812664|gb|AAR04150.1| beta galactosidase [UAS-less reporter vector YIpMELbeta2] gi|37812668|gb|AAR04153.1| beta galactosidase [UAS-less reporter vector YIpMELbeta] gi|37812678|gb|AAR04160.1| beta galactosidase [UAS-less reporter vector pMELbeta2]	0.003	TRUE	2.023	1	1	1	1	1045	118.5	5.8	1.74	1	High	1

### Sheet: Actin
Accession	Description	Exp. q-value: Combined	Contaminant	Sum PEP Score	Coverage [%]	# Peptides	# PSMs	# Unique Peptides	# AAs	MW [kDa]	calc. pI	Score Sequest HT: Sequest HT	# Peptides (by Search Engine): Sequest HT	Found in Sample: [S4] F4: Sample	# Protein Groups
P08670	*CON* Vimentin OS=Homo sapiens GN=VIM PE=1 SV=4	0	TRUE	121.375	57	36	80	33	466	53.6	5.12	262.54	36	High	1
P11021	Endoplasmic reticulum chaperone BiP OS=Homo sapiens OX=9606 GN=HSPA5 PE=1 SV=2	0	FALSE	130.985	42	29	73	27	654	72.3	5.16	237.85	29	High	1
P11142	Heat shock cognate 71 kDa protein OS=Homo sapiens OX=9606 GN=HSPA8 PE=1 SV=1	0	FALSE	93.173	39	28	63	24	646	70.9	5.52	196.59	28	High	1
P38646	Stress-70 protein, mitochondrial OS=Homo sapiens OX=9606 GN=HSPA9 PE=1 SV=2	0	FALSE	81.138	34	24	61	24	679	73.6	6.16	175.18	24	High	1
P0DMV9	Heat shock 70 kDa protein 1B OS=Homo sapiens OX=9606 GN=HSPA1B PE=1 SV=1	0	FALSE	83.649	35	25	56	22	641	70	5.66	183.98	25	High	1
P11940	Polyadenylate-binding protein 1 OS=Homo sapiens OX=9606 GN=PABPC1 PE=1 SV=2	0	FALSE	61.778	32	21	42	16	636	70.6	9.5	130.73	21	High	1
P02769	*CON* serum albumin precursor [Bos taurus]	0	TRUE	37.619	24	15	29	15	607	69.2	6.11	87.63	15	High	1
P07910	Heterogeneous nuclear ribonucleoproteins C1/C2 OS=Homo sapiens OX=9606 GN=HNRNPC PE=1 SV=4	0	FALSE	39.076	28	13	26	13	306	33.7	5.08	76.7	13	High	1
P16402	Histone H1.3 OS=Homo sapiens OX=9606 GN=HIST1H1D PE=1 SV=2	0	FALSE	53.016	24	12	35	12	221	22.3	11.02	119.74	12	High	1
P62805	Histone H4 OS=Homo sapiens OX=9606 GN=HIST1H4A PE=1 SV=2	0	FALSE	50.062	62	11	30	11	103	11.4	11.36	93.01	11	High	1
Q9Y2W1	Thyroid hormone receptor-associated protein 3 OS=Homo sapiens OX=9606 GN=THRAP3 PE=1 SV=2	0	FALSE	40.872	14	11	21	11	955	108.6	10.15	72	11	High	1
Q9NZI8	Insulin-like growth factor 2 mRNA-binding protein 1 OS=Homo sapiens OX=9606 GN=IGF2BP1 PE=1 SV=2	0	FALSE	30.659	26	13	25	11	577	63.4	9.2	73.36	13	High	1
P19338	Nucleolin OS=Homo sapiens OX=9606 GN=NCL PE=1 SV=3	0	FALSE	25.64	18	10	22	10	710	76.6	4.7	69.43	10	High	1
Q00839	Heterogeneous nuclear ribonucleoprotein U OS=Homo sapiens OX=9606 GN=HNRNPU PE=1 SV=6	0	FALSE	22.88	13	10	19	10	825	90.5	6	57.86	10	High	1
Q12906	Interleukin enhancer-binding factor 3 OS=Homo sapiens OX=9606 GN=ILF3 PE=1 SV=3	0	FALSE	30.567	12	9	18	9	894	95.3	8.76	60.62	9	High	1
P23246	Splicing factor, proline- and glutamine-rich OS=Homo sapiens OX=9606 GN=SFPQ PE=1 SV=2	0	FALSE	27.142	22	10	20	9	707	76.1	9.44	60.58	10	High	1
P62269	40S ribosomal protein S18 OS=Homo sapiens OX=9606 GN=RPS18 PE=1 SV=3	0	FALSE	24.373	51	9	17	9	152	17.7	10.99	54.42	9	High	1
Q15233	Non-POU domain-containing octamer-binding protein OS=Homo sapiens OX=9606 GN=NONO PE=1 SV=4	0	FALSE	14.363	25	9	11	8	471	54.2	8.95	27.13	9	High	1
Q13310	Polyadenylate-binding protein 4 OS=Homo sapiens OX=9606 GN=PABPC4 PE=1 SV=1	0	FALSE	30.246	21	12	24	7	644	70.7	9.26	75.15	12	High	1
P11182	Lipoamide acyltransferase component of branched-chain alpha-keto acid dehydrogenase complex, mitochondrial OS=Homo sapiens OX=9606 GN=DBT PE=1 SV=3	0	FALSE	14.387	13	7	14	7	482	53.5	8.51	34.99	7	High	1
P00761	*CON* Trypsin precursor - sus scrofa - includes MSPRL added real and artificial sequences to mimic mass of Promega trypsin modifications	0	TRUE	17.187	22	6	13	6	741	79.4	8.31	45.16	6	High	1
P12763	*CON* Alpha-2-HS-glycoprotein precursor - Bos taurus	0	TRUE	15.925	19	6	11	6	359	38.4	5.5	33.86	6	High	1
P38159	RNA-binding motif protein, X chromosome OS=Homo sapiens OX=9606 GN=RBMX PE=1 SV=3	0	FALSE	16.918	18	5	12	5	391	42.3	10.05	40.27	5	High	1
P26583	High mobility group protein B2 OS=Homo sapiens OX=9606 GN=HMGB2 PE=1 SV=2	0	FALSE	15.246	24	5	12	5	209	24	7.81	33.77	5	High	1
P62263	40S ribosomal protein S14 OS=Homo sapiens OX=9606 GN=RPS14 PE=1 SV=3	0	FALSE	12.344	33	5	8	5	151	16.3	10.05	25.73	5	High	1
Q96PK6	RNA-binding protein 14 OS=Homo sapiens OX=9606 GN=RBM14 PE=1 SV=2	0	FALSE	11.408	10	5	8	5	669	69.4	9.67	19.47	5	High	1
P39019	40S ribosomal protein S19 OS=Homo sapiens OX=9606 GN=RPS19 PE=1 SV=2	0	FALSE	11.08	36	5	9	5	145	16.1	10.32	28.02	5	High	1
P62424	60S ribosomal protein L7a OS=Homo sapiens OX=9606 GN=RPL7A PE=1 SV=2	0	FALSE	11.032	21	5	9	5	266	30	10.61	22.13	5	High	1
P62750	60S ribosomal protein L23a OS=Homo sapiens OX=9606 GN=RPL23A PE=1 SV=1	0	FALSE	8.689	22	5	8	5	156	17.7	10.45	20.63	5	High	1
P38507	*CON* Immunoglobulin G-binding protein A OS=Staphylococcus aureus GN=spa PE=1 SV=1	0	TRUE	36.762	9	4	20	4	508	55.4	5.71	89.38	4	High	1
P07197	Neurofilament medium polypeptide OS=Homo sapiens OX=9606 GN=NEFM PE=1 SV=3	0	FALSE	15.751	8	6	12	4	916	102.4	4.91	41.43	6	High	1
P46783	40S ribosomal protein S10 OS=Homo sapiens OX=9606 GN=RPS10 PE=1 SV=1	0	FALSE	14.226	28	4	8	4	165	18.9	10.15	27.39	4	High	1
Q13435	Splicing factor 3B subunit 2 OS=Homo sapiens OX=9606 GN=SF3B2 PE=1 SV=2	0	FALSE	12.394	8	4	8	4	895	100.2	5.67	23.26	4	High	1
P17096	High mobility group protein HMG-I/HMG-Y OS=Homo sapiens OX=9606 GN=HMGA1 PE=1 SV=3	0	FALSE	12.105	51	4	6	4	107	11.7	10.32	24.31	4	High	1
P04406	Glyceraldehyde-3-phosphate dehydrogenase OS=Homo sapiens OX=9606 GN=GAPDH PE=1 SV=3	0	FALSE	11.807	16	4	8	4	335	36	8.46	22.88	4	High	1
P07305	Histone H1.0 OS=Homo sapiens OX=9606 GN=H1F0 PE=1 SV=3	0	FALSE	10.616	24	4	5	4	194	20.9	10.84	15.21	4	High	1
P61254	60S ribosomal protein L26 OS=Homo sapiens OX=9606 GN=RPL26 PE=1 SV=1	0	FALSE	10.039	23	4	9	4	145	17.2	10.55	23.69	4	High	1
P09874	Poly [ADP-ribose] polymerase 1 OS=Homo sapiens OX=9606 GN=PARP1 PE=1 SV=4	0	FALSE	10.028	5	4	7	4	1014	113	8.88	19.31	4	High	1
Q9UKM9	RNA-binding protein Raly OS=Homo sapiens OX=9606 GN=RALY PE=1 SV=1	0	FALSE	9.036	17	4	6	4	306	32.4	9.17	18.61	4	High	1
P26373	60S ribosomal protein L13 OS=Homo sapiens OX=9606 GN=RPL13 PE=1 SV=4	0	FALSE	8.878	22	4	7	4	211	24.2	11.65	18.2	4	High	1
P22626	Heterogeneous nuclear ribonucleoproteins A2/B1 OS=Homo sapiens OX=9606 GN=HNRNPA2B1 PE=1 SV=2	0	FALSE	8.46	14	4	4	4	353	37.4	8.95	12.96	4	High	1
P30050	60S ribosomal protein L12 OS=Homo sapiens OX=9606 GN=RPL12 PE=1 SV=1	0	FALSE	7.846	33	4	5	4	165	17.8	9.42	12.28	4	High	1
125077	*CON* Keratin, type i cytoskeletal 13 (cytokeratin 13) (K13) (CK 13) gi71526pirKRHU3 keratin 13, type I, cytoskeletal, long form - human gi34033 (X14640) keratin 13 [Homo sapiens]	0	TRUE	7.458	11	4	6	4	458	49.6	4.93	17.7	4	High	1
P10809	60 kDa heat shock protein, mitochondrial OS=Homo sapiens OX=9606 GN=HSPD1 PE=1 SV=2	0	FALSE	13.458	9	3	5	3	573	61	5.87	14.78	3	High	1
P05387	60S acidic ribosomal protein P2 OS=Homo sapiens OX=9606 GN=RPLP2 PE=1 SV=1	0	FALSE	9.395	25	3	5	3	115	11.7	4.54	15.99	3	High	1
Q13151	Heterogeneous nuclear ribonucleoprotein A0 OS=Homo sapiens OX=9606 GN=HNRNPA0 PE=1 SV=1	0	FALSE	8.169	11	3	5	3	305	30.8	9.29	11.84	3	High	1
P42766	60S ribosomal protein L35 OS=Homo sapiens OX=9606 GN=RPL35 PE=1 SV=2	0	FALSE	8.027	22	3	6	3	123	14.5	11.05	18.48	3	High	1
Q9Y3Y2	Chromatin target of PRMT1 protein OS=Homo sapiens OX=9606 GN=CHTOP PE=1 SV=2	0	FALSE	7.87	15	3	5	3	248	26.4	12.23	15.34	3	High	1
P37108	Signal recognition particle 14 kDa protein OS=Homo sapiens OX=9606 GN=SRP14 PE=1 SV=2	0	FALSE	7.668	28	3	4	3	136	14.6	10.04	10.14	3	High	1
P61247	40S ribosomal protein S3a OS=Homo sapiens OX=9606 GN=RPS3A PE=1 SV=2	0	FALSE	7.548	13	3	5	3	264	29.9	9.73	14.81	3	High	1
P55769	NHP2-like protein 1 OS=Homo sapiens OX=9606 GN=SNU13 PE=1 SV=3	0	FALSE	7.369	28	3	5	3	128	14.2	8.46	15.42	3	High	1
P47756	F-actin-capping protein subunit beta OS=Homo sapiens OX=9606 GN=CAPZB PE=1 SV=4	0	FALSE	7.14	16	3	4	3	277	31.3	5.59	11.42	3	High	1
Q9UHB6	LIM domain and actin-binding protein 1 OS=Homo sapiens OX=9606 GN=LIMA1 PE=1 SV=1	0	FALSE	6.517	4	3	4	3	759	85.2	6.84	12.27	3	High	1
P26599	Polypyrimidine tract-binding protein 1 OS=Homo sapiens OX=9606 GN=PTBP1 PE=1 SV=1	0	FALSE	5.917	7	3	6	3	531	57.2	9.17	17.57	3	High	1
P60709	Actin, cytoplasmic 1 OS=Homo sapiens OX=9606 GN=ACTB PE=1 SV=1	0	FALSE	28.408	28	11	20	2	375	41.7	5.48	62.96	11	High	1
Q16777	Histone H2A type 2-C OS=Homo sapiens OX=9606 GN=HIST2H2AC PE=1 SV=4	0	FALSE	23.567	21	5	21	2	129	14	10.9	63.8	5	High	1
P67809	Nuclease-sensitive element-binding protein 1 OS=Homo sapiens OX=9606 GN=YBX1 PE=1 SV=3	0	FALSE	19.979	20	5	10	2	324	35.9	9.88	38.72	5	High	1
Q7L7L0	Histone H2A type 3 OS=Homo sapiens OX=9606 GN=HIST3H2A PE=1 SV=3	0	FALSE	17.974	21	5	15	2	130	14.1	11.05	46.61	5	High	1
Q5QNW6	Histone H2B type 2-F OS=Homo sapiens OX=9606 GN=HIST2H2BF PE=1 SV=3	0	FALSE	17.884	28	5	13	2	126	13.9	10.32	41.16	5	High	1
P68371	Tubulin beta-4B chain OS=Homo sapiens OX=9606 GN=TUBB4B PE=1 SV=1	0	FALSE	17.418	16	6	11	2	445	49.8	4.89	37.72	6	High	1
Q71UI9	Histone H2A.V OS=Homo sapiens OX=9606 GN=H2AFV PE=1 SV=3	0	FALSE	12.172	31	4	12	2	128	13.5	10.58	36.8	4	High	1
P61978	Heterogeneous nuclear ribonucleoprotein K OS=Homo sapiens OX=9606 GN=HNRNPK PE=1 SV=1	0	FALSE	8.489	5	2	2	2	463	50.9	5.54	7.6	2	High	1
P09651	Heterogeneous nuclear ribonucleoprotein A1 OS=Homo sapiens OX=9606 GN=HNRNPA1 PE=1 SV=5	0	FALSE	6.976	9	2	6	2	372	38.7	9.13	16.21	2	High	1
P04264	*CON* Keratin, type II cytoskeletal 1 OS=Homo sapiens GN=KRT1 PE=1 SV=6	0	TRUE	6.689	4	2	5	2	644	66	8.12	13.61	2	High	1
Q9BY77	Polymerase delta-interacting protein 3 OS=Homo sapiens OX=9606 GN=POLDIP3 PE=1 SV=2	0	FALSE	5.816	6	2	4	2	421	46.1	9.99	12.29	2	High	1
Q9Y3U8	60S ribosomal protein L36 OS=Homo sapiens OX=9606 GN=RPL36 PE=1 SV=3	0	FALSE	5.722	21	2	4	2	105	12.2	11.59	12.93	2	High	1
P62851	40S ribosomal protein S25 OS=Homo sapiens OX=9606 GN=RPS25 PE=1 SV=1	0	FALSE	5.618	16	2	4	2	125	13.7	10.11	13.58	2	High	1
P12236	ADP/ATP translocase 3 OS=Homo sapiens OX=9606 GN=SLC25A6 PE=1 SV=4	0	FALSE	5.539	9	3	3	2	298	32.8	9.74	7.76	3	High	1
P09669	Cytochrome c oxidase subunit 6C OS=Homo sapiens OX=9606 GN=COX6C PE=1 SV=2	0	FALSE	5.372	28	2	5	2	75	8.8	10.39	15.14	2	High	1
P05023	Sodium/potassium-transporting ATPase subunit alpha-1 OS=Homo sapiens OX=9606 GN=ATP1A1 PE=1 SV=1	0	FALSE	5.201	3	2	4	2	1023	112.8	5.49	7.03	2	High	1
Q86U42	Polyadenylate-binding protein 2 OS=Homo sapiens OX=9606 GN=PABPN1 PE=1 SV=3	0	FALSE	5.189	8	2	3	2	306	32.7	5.06	9.39	2	High	1
Q16891	MICOS complex subunit MIC60 OS=Homo sapiens OX=9606 GN=IMMT PE=1 SV=1	0	FALSE	5.079	4	2	3	2	758	83.6	6.48	9.49	2	High	1
P22087	rRNA 2'-O-methyltransferase fibrillarin OS=Homo sapiens OX=9606 GN=FBL PE=1 SV=2	0	FALSE	5.004	10	2	4	2	321	33.8	10.18	11.32	2	High	1
P23396	40S ribosomal protein S3 OS=Homo sapiens OX=9606 GN=RPS3 PE=1 SV=2	0	FALSE	4.965	14	2	3	2	243	26.7	9.66	8.45	2	High	1
Q86V81	THO complex subunit 4 OS=Homo sapiens OX=9606 GN=ALYREF PE=1 SV=3	0	FALSE	4.888	14	2	4	2	257	26.9	11.15	8.91	2	High	1
P52815	39S ribosomal protein L12, mitochondrial OS=Homo sapiens OX=9606 GN=MRPL12 PE=1 SV=2	0	FALSE	4.464	12	2	4	2	198	21.3	8.87	12.38	2	High	1
Q13573	SNW domain-containing protein 1 OS=Homo sapiens OX=9606 GN=SNW1 PE=1 SV=1	0	FALSE	4.376	5	2	3	2	536	61.5	9.52	7.82	2	High	1
P62899	60S ribosomal protein L31 OS=Homo sapiens OX=9606 GN=RPL31 PE=1 SV=1	0	FALSE	4.342	14	2	4	2	125	14.5	10.54	11.21	2	High	1
P60866	40S ribosomal protein S20 OS=Homo sapiens OX=9606 GN=RPS20 PE=1 SV=1	0	FALSE	4.337	23	2	3	2	119	13.4	9.94	10.84	2	High	1
P50914	60S ribosomal protein L14 OS=Homo sapiens OX=9606 GN=RPL14 PE=1 SV=4	0	FALSE	4.246	11	2	3	2	215	23.4	10.93	9.23	2	High	1
Q92522	Histone H1x OS=Homo sapiens OX=9606 GN=H1FX PE=1 SV=1	0	FALSE	4.007	11	2	3	2	213	22.5	10.76	8.22	2	High	1
P61353	60S ribosomal protein L27 OS=Homo sapiens OX=9606 GN=RPL27 PE=1 SV=2	0	FALSE	3.955	15	2	4	2	136	15.8	10.56	11.36	2	High	1
P84243	Histone H3.3 OS=Homo sapiens OX=9606 GN=H3F3A PE=1 SV=2	0	FALSE	3.379	15	2	3	2	136	15.3	11.27	7.47	2	High	1
P52732	Kinesin-like protein KIF11 OS=Homo sapiens OX=9606 GN=KIF11 PE=1 SV=2	0	FALSE	3.333	4	2	3	2	1056	119.1	5.64	8.24	2	High	1
Q9GZT3	SRA stem-loop-interacting RNA-binding protein, mitochondrial OS=Homo sapiens OX=9606 GN=SLIRP PE=1 SV=1	0	FALSE	2.928	20	2	3	2	109	12.3	10.24	8.29	2	High	1
P0DOX8	Immunoglobulin lambda-1 light chain OS=Homo sapiens OX=9606 PE=1 SV=1	0	FALSE	2.857	10	2	3	2	216	22.8	6.76	7.77	2	High	1
Q4VCS5	Angiomotin OS=Homo sapiens OX=9606 GN=AMOT PE=1 SV=1	0	FALSE	2.553	2	2	2	2	1084	118	7.64	4.25	2	High	1
P68133	Actin, alpha skeletal muscle OS=Homo sapiens OX=9606 GN=ACTA1 PE=1 SV=1	0	FALSE	27.549	24	10	19	1	377	42	5.39	60.19	10	High	1
Q16778	Histone H2B type 2-E OS=Homo sapiens OX=9606 GN=HIST2H2BE PE=1 SV=3	0	FALSE	15.491	28	4	10	1	126	13.9	10.32	31.54	4	High	1
P16989	Y-box-binding protein 3 OS=Homo sapiens OX=9606 GN=YBX3 PE=1 SV=4	0	FALSE	14.443	9	4	8	1	372	40.1	9.77	26.87	4	High	1
P07437	Tubulin beta chain OS=Homo sapiens OX=9606 GN=TUBB PE=1 SV=2	0	FALSE	13.846	11	5	9	1	444	49.6	4.89	28.23	5	High	1
P05141	ADP/ATP translocase 2 OS=Homo sapiens OX=9606 GN=SLC25A5 PE=1 SV=7	0	FALSE	7.603	8	2	3	1	298	32.8	9.69	11.08	2	High	1
O00425	Insulin-like growth factor 2 mRNA-binding protein 3 OS=Homo sapiens OX=9606 GN=IGF2BP3 PE=1 SV=2	0	FALSE	6.527	6	3	6	1	579	63.7	8.87	17.3	3	High	1
P02533	Keratin, type I cytoskeletal 14 OS=Homo sapiens OX=9606 GN=KRT14 PE=1 SV=4	0	TRUE	5.62	5	2	4	1	472	51.5	5.16	11.23	2	High	1
P05204	Non-histone chromosomal protein HMG-17 OS=Homo sapiens OX=9606 GN=HMGN2 PE=1 SV=3	0	FALSE	5.426	17	1	3	1	90	9.4	9.99	11.37	1	High	1
Q2UVX4	*CON* Complement C3 OS=Bos taurus GN=C3 PE=1 SV=2	0	TRUE	4.711	1	1	2	1	1661	187.1	6.84	8.62	1	High	1
Q9UNF1	Melanoma-associated antigen D2 OS=Homo sapiens OX=9606 GN=MAGED2 PE=1 SV=2	0	FALSE	4.592	4	1	2	1	606	64.9	9.32	6.3	1	High	1
P0DP25	Calmodulin-3 OS=Homo sapiens OX=9606 GN=CALM3 PE=1 SV=1	0	FALSE	4.385	11	1	3	1	149	16.8	4.22	7.36	1	High	1
P83731	60S ribosomal protein L24 OS=Homo sapiens OX=9606 GN=RPL24 PE=1 SV=1	0	FALSE	4.126	8	1	2	1	157	17.8	11.25	7.31	1	High	1
P62847	40S ribosomal protein S24 OS=Homo sapiens OX=9606 GN=RPS24 PE=1 SV=1	0	FALSE	4.008	9	1	1	1	133	15.4	10.78	4.45	1	High	1
Q8IUE6	Histone H2A type 2-B OS=Homo sapiens OX=9606 GN=HIST2H2AB PE=1 SV=3	0	FALSE	3.859	12	2	6	1	130	14	10.89	16.41	2	High	1
P06576	ATP synthase subunit beta, mitochondrial OS=Homo sapiens OX=9606 GN=ATP5F1B PE=1 SV=3	0	FALSE	3.535	3	1	1	1	529	56.5	5.4	3.3	1	High	1
O95881	Thioredoxin domain-containing protein 12 OS=Homo sapiens OX=9606 GN=TXNDC12 PE=1 SV=1	0	FALSE	3.514	8	1	2	1	172	19.2	5.4	4.67	1	High	1
Q15287	RNA-binding protein with serine-rich domain 1 OS=Homo sapiens OX=9606 GN=RNPS1 PE=1 SV=1	0	FALSE	3.475	5	1	2	1	305	34.2	11.84	4.77	1	High	1
Q92841	Probable ATP-dependent RNA helicase DDX17 OS=Homo sapiens OX=9606 GN=DDX17 PE=1 SV=2	0	FALSE	3.469	2	1	1	1	729	80.2	8.27	2.85	1	High	1
P62910	60S ribosomal protein L32 OS=Homo sapiens OX=9606 GN=RPL32 PE=1 SV=2	0	FALSE	3.456	13	1	2	1	135	15.9	11.33	7.56	1	High	1
P13645	*CON* Keratin, type I cytoskeletal 10 OS=Homo sapiens GN=KRT10 PE=1 SV=4	0	TRUE	3.413	4	2	3	1	593	59.5	5.21	7.3	2	High	1
Q04837	Single-stranded DNA-binding protein, mitochondrial OS=Homo sapiens OX=9606 GN=SSBP1 PE=1 SV=1	0	FALSE	3.387	10	1	2	1	148	17.2	9.6	6.42	1	High	1
O00422	Histone deacetylase complex subunit SAP18 OS=Homo sapiens OX=9606 GN=SAP18 PE=1 SV=1	0	FALSE	3.272	8	1	2	1	153	17.6	9.35	6.71	1	High	1
P62314	Small nuclear ribonucleoprotein Sm D1 OS=Homo sapiens OX=9606 GN=SNRPD1 PE=1 SV=1	0	FALSE	3.186	11	1	2	1	119	13.3	11.56	6.98	1	High	1
P62888	60S ribosomal protein L30 OS=Homo sapiens OX=9606 GN=RPL30 PE=1 SV=2	0	FALSE	3.185	10	1	2	1	115	12.8	9.63	5.94	1	High	1
Q9Y5S9	RNA-binding protein 8A OS=Homo sapiens OX=9606 GN=RBM8A PE=1 SV=1	0	FALSE	3.059	11	1	2	1	174	19.9	5.72	8.99	1	High	1
P46778	60S ribosomal protein L21 OS=Homo sapiens OX=9606 GN=RPL21 PE=1 SV=2	0	FALSE	3.035	9	1	2	1	160	18.6	10.49	7.2	1	High	1
Q9NPE3	H/ACA ribonucleoprotein complex subunit 3 OS=Homo sapiens OX=9606 GN=NOP10 PE=1 SV=1	0	FALSE	2.997	17	1	2	1	64	7.7	9.99	7.24	1	High	1
Q9UJV9	Probable ATP-dependent RNA helicase DDX41 OS=Homo sapiens OX=9606 GN=DDX41 PE=1 SV=2	0	FALSE	2.879	2	1	1	1	622	69.8	6.84	3.4	1	High	1
P47914	60S ribosomal protein L29 OS=Homo sapiens OX=9606 GN=RPL29 PE=1 SV=2	0	FALSE	2.849	9	1	1	1	159	17.7	11.66	3.03	1	High	1
Q9Y3I0	tRNA-splicing ligase RtcB homolog OS=Homo sapiens OX=9606 GN=RTCB PE=1 SV=1	0	FALSE	2.776	3	1	2	1	505	55.2	7.23	5.5	1	High	1
P07489	*CON* Transthyretin OS=Oryctolagus cuniculus GN=TTR PE=1 SV=1	0	TRUE	2.726	10	1	1	1	127	13.6	6.15	3.54	1	High	1
105815	A34720 *CON* keratin 8 (version 2) - human	0	TRUE	2.716	4	2	3	1	483	53.7	5.43	7.89	2	High	1
P35579	Myosin-9 OS=Homo sapiens OX=9606 GN=MYH9 PE=1 SV=4	0	FALSE	2.683	1	1	2	1	1960	226.4	5.6	4.34	1	High	1
Q14103	Heterogeneous nuclear ribonucleoprotein D0 OS=Homo sapiens OX=9606 GN=HNRNPD PE=1 SV=1	0	FALSE	2.676	4	1	2	1	355	38.4	7.81	6.57	1	High	1
P63173	60S ribosomal protein L38 OS=Homo sapiens OX=9606 GN=RPL38 PE=1 SV=2	0	FALSE	2.491	17	1	2	1	70	8.2	10.1	4.67	1	High	1
P35527	*CON* Keratin, type I cytoskeletal 9 OS=Homo sapiens GN=KRT9 PE=1 SV=3	0	TRUE	2.483	3	1	1	1	623	62	5.24	3.32	1	High	1
P25705	ATP synthase subunit alpha, mitochondrial OS=Homo sapiens OX=9606 GN=ATP5F1A PE=1 SV=1	0	FALSE	2.343	3	1	2	1	553	59.7	9.13	6.05	1	High	1
P21333	Filamin-A OS=Homo sapiens OX=9606 GN=FLNA PE=1 SV=4	0	FALSE	2.281	1	1	1	1	2647	280.6	6.06	2.61	1	High	1
P39023	60S ribosomal protein L3 OS=Homo sapiens OX=9606 GN=RPL3 PE=1 SV=2	0	FALSE	2.259	2	1	1	1	403	46.1	10.18	2.95	1	High	1
P08708	40S ribosomal protein S17 OS=Homo sapiens OX=9606 GN=RPS17 PE=1 SV=2	0	FALSE	2.245	7	1	2	1	135	15.5	9.85	6.61	1	High	1
P35268	60S ribosomal protein L22 OS=Homo sapiens OX=9606 GN=RPL22 PE=1 SV=2	0	FALSE	2.097	10	1	2	1	128	14.8	9.19	5.2	1	High	1
P01023	Alpha-2-macroglobulin OS=Homo sapiens OX=9606 GN=A2M PE=1 SV=3	0	FALSE	2.07	1	1	2	1	1474	163.2	6.46	5.3	1	High	1
Q9NQH7	Xaa-Pro aminopeptidase 3 OS=Homo sapiens OX=9606 GN=XPNPEP3 PE=1 SV=1	0	FALSE	2.051	2	1	1	1	507	57	6.83	2.62	1	High	1
Q9NYL9	Tropomodulin-3 OS=Homo sapiens OX=9606 GN=TMOD3 PE=1 SV=1	0	FALSE	1.942	3	1	1	1	352	39.6	5.19	2.72	1	High	1
P05455	Lupus La protein OS=Homo sapiens OX=9606 GN=SSB PE=1 SV=2	0	FALSE	1.834	5	1	2	1	408	46.8	7.12	5.62	1	High	1
P41208	Centrin-2 OS=Homo sapiens OX=9606 GN=CETN2 PE=1 SV=1	0	FALSE	1.83	7	1	1	1	172	19.7	5	2.27	1	High	1
P35908	*CON* Keratin, type II cytoskeletal 2 epidermal OS=Homo sapiens GN=KRT2 PE=1 SV=2	0	TRUE	1.828	1	1	2	1	639	65.4	8	4.94	1	High	1
P00974	*CON* Pancreatic trypsin inhibitor precursor - Bos taurus	0	TRUE	1.783	13	1	2	1	100	10.9	8.84	5.53	1	High	1
O15511	Actin-related protein 2/3 complex subunit 5 OS=Homo sapiens OX=9606 GN=ARPC5 PE=1 SV=3	0	FALSE	1.712	8	1	1	1	151	16.3	5.67	3	1	High	1
P48047	ATP synthase subunit O, mitochondrial OS=Homo sapiens OX=9606 GN=ATP5PO PE=1 SV=1	0	FALSE	1.613	5	1	2	1	213	23.3	9.96	4.62	1	High	1
P62316	Small nuclear ribonucleoprotein Sm D2 OS=Homo sapiens OX=9606 GN=SNRPD2 PE=1 SV=1	0	FALSE	1.589	8	1	1	1	118	13.5	9.91	2.76	1	High	1
Q9NYF8	Bcl-2-associated transcription factor 1 OS=Homo sapiens OX=9606 GN=BCLAF1 PE=1 SV=2	0	FALSE	1.526	1	1	1	1	920	106.1	9.98	3.11	1	High	1
P52298	Nuclear cap-binding protein subunit 2 OS=Homo sapiens OX=9606 GN=NCBP2 PE=1 SV=1	0	FALSE	1.519	7	1	2	1	156	18	8.21	5.27	1	High	1
P62277	40S ribosomal protein S13 OS=Homo sapiens OX=9606 GN=RPS13 PE=1 SV=2	0	FALSE	1.519	8	1	1	1	151	17.2	10.54	2.97	1	High	1
P49773	Histidine triad nucleotide-binding protein 1 OS=Homo sapiens OX=9606 GN=HINT1 PE=1 SV=2	0	FALSE	1.505	11	1	2	1	126	13.8	6.95	5.26	1	High	1
Q06830	Peroxiredoxin-1 OS=Homo sapiens OX=9606 GN=PRDX1 PE=1 SV=1	0	FALSE	1.392	6	1	2	1	199	22.1	8.13	4.85	1	High	1
P49458	Signal recognition particle 9 kDa protein OS=Homo sapiens OX=9606 GN=SRP9 PE=1 SV=2	0	FALSE	1.385	9	1	1	1	86	10.1	7.97	2.43	1	High	1
Q3MHD2	Protein LSM12 homolog OS=Homo sapiens OX=9606 GN=LSM12 PE=1 SV=2	0	FALSE	1.328	7	1	2	1	195	21.7	7.74	5.64	1	High	1
Q13085	Acetyl-CoA carboxylase 1 OS=Homo sapiens OX=9606 GN=ACACA PE=1 SV=2	0.004	FALSE	1.32	1	1	1	1	2346	265.4	6.37	3.15	1	High	1
P52926	High mobility group protein HMGI-C OS=Homo sapiens OX=9606 GN=HMGA2 PE=1 SV=1	0.004	FALSE	1.301	8	1	2	1	109	11.8	10.62	4.39	1	High	1
P42167	Lamina-associated polypeptide 2, isoforms beta/gamma OS=Homo sapiens OX=9606 GN=TMPO PE=1 SV=2	0.004	FALSE	1.286	5	1	1	1	454	50.6	9.38	2.7	1	High	1
O14979	Heterogeneous nuclear ribonucleoprotein D-like OS=Homo sapiens OX=9606 GN=HNRNPDL PE=1 SV=3	0.007	FALSE	1.2	3	1	1	1	420	46.4	9.57	2.09	1	High	1
P52272	Heterogeneous nuclear ribonucleoprotein M OS=Homo sapiens OX=9606 GN=HNRNPM PE=1 SV=3	0.007	FALSE	1.199	2	1	1	1	730	77.5	8.7	2.26	1	High	1
P62753	40S ribosomal protein S6 OS=Homo sapiens OX=9606 GN=RPS6 PE=1 SV=1	0.007	FALSE	1.179	4	1	1	1	249	28.7	10.84	2.72	1	High	1
Q9H9B4	Sideroflexin-1 OS=Homo sapiens OX=9606 GN=SFXN1 PE=1 SV=4	0.007	FALSE	1.159	4	1	1	1	322	35.6	9.07	2.4	1	High	1
Q7Z794	Keratin, type II cytoskeletal 1b OS=Homo sapiens OX=9606 GN=KRT77 PE=2 SV=3	0.01	TRUE	1.125	2	1	1	1	578	61.9	5.99	2.52	1	High	1
Q9UHV9	Prefoldin subunit 2 OS=Homo sapiens OX=9606 GN=PFDN2 PE=1 SV=1	0.01	FALSE	1.109	8	1	1	1	154	16.6	6.58	2.38	1	High	1
P51608	Methyl-CpG-binding protein 2 OS=Homo sapiens OX=9606 GN=MECP2 PE=1 SV=1	0.01	FALSE	1.098	3	1	1	1	486	52.4	9.95	1.67	1	High	1
O75475	PC4 and SFRS1-interacting protein OS=Homo sapiens OX=9606 GN=PSIP1 PE=1 SV=1	0.01	FALSE	1.092	3	1	1	1	530	60.1	9.13	1.75	1	High	1
P25398	40S ribosomal protein S12 OS=Homo sapiens OX=9606 GN=RPS12 PE=1 SV=3	0.01	FALSE	1.092	8	1	1	1	132	14.5	7.21	2.14	1	High	1
Q99741	Cell division control protein 6 homolog OS=Homo sapiens OX=9606 GN=CDC6 PE=1 SV=1	0.01	FALSE	1.086	4	1	1	1	560	62.7	9.58	0	1	High	1
P46776	60S ribosomal protein L27a OS=Homo sapiens OX=9606 GN=RPL27A PE=1 SV=2	0.01	FALSE	1.08	9	1	1	1	148	16.6	11	2.98	1	High	1
Q12802	A-kinase anchor protein 13 OS=Homo sapiens OX=9606 GN=AKAP13 PE=1 SV=2	0.01	FALSE	1.074	0	1	1	1	2813	307.4	5.24	0	1	High	1
P11142	Heat shock cognate 71 kDa protein OS=Homo sapiens GN=HSPA8 PE=1 SV=1		FALSE		27	15	17	13	646	70.9	5.52	47.3	15	High	1
P38646	Stress-70 protein, mitochondrial OS=Homo sapiens GN=HSPA9 PE=1 SV=2		FALSE		24	11	13	11	679	73.6	6.16	41.21	11	High	1
P11021	78 kDa glucose-regulated protein OS=Homo sapiens GN=HSPA5 PE=1 SV=2		FALSE		20	11	12	10	654	72.3	5.16	33.62	11	High	1
P04264	*CON* Keratin, type II cytoskeletal 1 OS=Homo sapiens GN=KRT1 PE=1 SV=6		TRUE		16	10	12	9	644	66	8.12	35.46	10	High	1
P02769	*CON* serum albumin precursor [Bos taurus]		TRUE		16	9	11	9	607	69.2	6.11	30.25	9	High	1
Q13748	Tubulin alpha-3C/D chain OS=Homo sapiens GN=TUBA3C PE=1 SV=3		FALSE		22	7	10	7	450	49.9	5.1	26.94	7	High	1
P13645	*CON* Keratin, type I cytoskeletal 10 OS=Homo sapiens GN=KRT10 PE=1 SV=4		TRUE		14	6	7	5	593	59.5	5.21	22.29	6	High	1
Q15233	Non-POU domain-containing octamer-binding protein OS=Homo sapiens GN=NONO PE=1 SV=4		FALSE		16	4	6	4	471	54.2	8.95	18.82	4	High	1
P12763	*CON* Alpha-2-HS-glycoprotein precursor - Bos taurus		TRUE		14	4	7	4	359	38.4	5.5	23.75	4	High	1
P11940	Polyadenylate-binding protein 1 OS=Homo sapiens GN=PABPC1 PE=1 SV=2		FALSE		13	7	8	4	636	70.6	9.5	23.36	7	High	1
Q13310	Polyadenylate-binding protein 4 OS=Homo sapiens GN=PABPC4 PE=1 SV=1		FALSE		13	7	8	4	644	70.7	9.26	21.16	7	High	1
P0DMV9	Heat shock 70 kDa protein 1B OS=Homo sapiens GN=HSPA1B PE=1 SV=1		FALSE		12	6	7	4	641	70	5.66	19.37	6	High	1
P38507	*CON* Immunoglobulin G-binding protein A OS=Staphylococcus aureus GN=spa PE=1 SV=1		TRUE		11	4	18	4	508	55.4	5.71	50.74	4	High	1
P09211	Glutathione S-transferase P OS=Homo sapiens GN=GSTP1 PE=1 SV=2		FALSE		26	3	3	3	210	23.3	5.64	9.96	3	High	1
P62269	40S ribosomal protein S18 OS=Homo sapiens GN=RPS18 PE=1 SV=3		FALSE		21	3	3	3	152	17.7	10.99	6.78	3	High	1
P62851	40S ribosomal protein S25 OS=Homo sapiens GN=RPS25 PE=1 SV=1		FALSE		18	3	3	3	125	13.7	10.11	7.88	3	High	1
P00761	*CON* Trypsin precursor - sus scrofa - includes MSPRL added real and artificial sequences to mimic mass of Promega trypsin modifications		TRUE		15	3	22	3	741	79.4	8.31	45.07	3	High	1
P35908	*CON* Keratin, type II cytoskeletal 2 epidermal OS=Homo sapiens GN=KRT2 PE=1 SV=2		TRUE		13	4	4	3	639	65.4	8	11.02	4	High	1
Q13509	Tubulin beta-3 chain OS=Homo sapiens GN=TUBB3 PE=1 SV=2		FALSE		8	3	3	3	450	50.4	4.93	7.41	3	High	1
Q9NZI8	Insulin-like growth factor 2 mRNA-binding protein 1 OS=Homo sapiens GN=IGF2BP1 PE=1 SV=2		FALSE		7	3	3	3	577	63.4	9.2	9.33	3	High	1
P23246	Splicing factor, proline- and glutamine-rich OS=Homo sapiens GN=SFPQ PE=1 SV=2		FALSE		6	3	5	3	707	76.1	9.44	13.69	3	High	1
Q00839	Heterogeneous nuclear ribonucleoprotein U OS=Homo sapiens GN=HNRNPU PE=1 SV=6		FALSE		6	3	3	3	825	90.5	6	9.19	3	High	1
P35527	*CON* Keratin, type I cytoskeletal 9 OS=Homo sapiens GN=KRT9 PE=1 SV=3		TRUE		4	3	3	3	623	62	5.24	9.48	3	High	1
P62891	60S ribosomal protein L39 OS=Homo sapiens GN=RPL39 PE=1 SV=2		FALSE		24	2	2	2	51	6.4	12.56	4.36	2	High	1
P62805	Histone H4 OS=Homo sapiens GN=HIST1H4A PE=1 SV=2		FALSE		20	2	2	2	103	11.4	11.36	4.25	2	High	1
P62906	60S ribosomal protein L10a OS=Homo sapiens GN=RPL10A PE=1 SV=2		FALSE		14	2	2	2	217	24.8	9.94	4.32	2	High	1
P35268	60S ribosomal protein L22 OS=Homo sapiens GN=RPL22 PE=1 SV=2		FALSE		11	2	2	2	128	14.8	9.19	5.05	2	High	1
Q5QNW6	Histone H2B type 2-F OS=Homo sapiens GN=HIST2H2BF PE=1 SV=3		FALSE		10	2	2	2	126	13.9	10.32	4.35	2	High	1
P02533	Keratin, type I cytoskeletal 14 OS=Homo sapiens GN=KRT14 PE=1 SV=4		TRUE		8	3	3	2	472	51.5	5.16	8.13	3	High	1
P04406	Glyceraldehyde-3-phosphate dehydrogenase OS=Homo sapiens OX=9606 GN=GAPDH PE=1 SV=3		FALSE		8	2	2	2	335	36	8.46	4.28	2	High	1
P62701	40S ribosomal protein S4, X isoform OS=Homo sapiens GN=RPS4X PE=1 SV=2		FALSE		7	2	2	2	263	29.6	10.15	4.45	2	High	1
Q8WXF1	Paraspeckle component 1 OS=Homo sapiens GN=PSPC1 PE=1 SV=1		FALSE		5	2	2	2	523	58.7	6.67	5.35	2	High	1
P0DN79	Cystathionine beta-synthase-like protein OS=Homo sapiens GN=CBSL PE=1 SV=1		FALSE		5	2	2	2	551	60.5	6.65	4.57	2	High	1
P63173	60S ribosomal protein L38 OS=Homo sapiens GN=RPL38 PE=1 SV=2		FALSE		19	1	1	1	70	8.2	10.1	2.21	1	High	1
P68133	Actin, alpha skeletal muscle OS=Homo sapiens GN=ACTA1 PE=1 SV=1		FALSE		18	5	6	1	377	42	5.39	15.31	5	High	1
P60709	Actin, cytoplasmic 1 OS=Homo sapiens GN=ACTB PE=1 SV=1		FALSE		17	5	6	1	375	41.7	5.48	16.34	5	High	1
P62861	40S ribosomal protein S30 OS=Homo sapiens GN=FAU PE=1 SV=1		FALSE		17	1	1	1	59	6.6	12.15	2.14	1	High	1
P83593	Ig kappa chain V-IV region STH (Fragment) OS=Homo sapiens PE=1 SV=1		FALSE		14	1	2	1	109	12.1	7.94	4.6	1	High	1
P84090	Enhancer of rudimentary homolog OS=Homo sapiens GN=ERH PE=1 SV=1		FALSE		14	1	1	1	104	12.3	5.92	2.71	1	High	1
P05387	60S acidic ribosomal protein P2 OS=Homo sapiens GN=RPLP2 PE=1 SV=1		FALSE		10	1	1	1	115	11.7	4.54	3.9	1	High	1
P60660	Myosin light polypeptide 6 OS=Homo sapiens GN=MYL6 PE=1 SV=2		FALSE		10	1	1	1	151	16.9	4.65	2.57	1	High	1
P30050	60S ribosomal protein L12 OS=Homo sapiens GN=RPL12 PE=1 SV=1		FALSE		10	1	1	1	165	17.8	9.42	2.39	1	High	1
P46783	40S ribosomal protein S10 OS=Homo sapiens GN=RPS10 PE=1 SV=1		FALSE		9	1	1	1	165	18.9	10.15	3.06	1	High	1
Q53EV4	Leucine-rich repeat-containing protein 23 OS=Homo sapiens GN=LRRC23 PE=2 SV=2		FALSE		9	1	1	1	343	39.7	4.65	2.57	1	High	1
P46778	60S ribosomal protein L21 OS=Homo sapiens GN=RPL21 PE=1 SV=2		FALSE		9	1	1	1	160	18.6	10.49	2.48	1	High	1
P46776	60S ribosomal protein L27a OS=Homo sapiens GN=RPL27A PE=1 SV=2		FALSE		9	1	1	1	148	16.6	11	2.31	1	High	1
P22626	Heterogeneous nuclear ribonucleoproteins A2/B1 OS=Homo sapiens GN=HNRNPA2B1 PE=1 SV=2		FALSE		8	1	1	1	353	37.4	8.95	3.27	1	High	1
P61353	60S ribosomal protein L27 OS=Homo sapiens GN=RPL27 PE=1 SV=2		FALSE		8	1	1	1	136	15.8	10.56	2.92	1	High	1
P06748	Nucleophosmin OS=Homo sapiens GN=NPM1 PE=1 SV=2		FALSE		7	1	1	1	294	32.6	4.78	3.33	1	High	1
P02662	*CON* Alpha-S1-casein precursor - Bos taurus		TRUE		7	1	1	1	214	24.5	5.02	2.85	1	High	1
P62899	60S ribosomal protein L31 OS=Homo sapiens GN=RPL31 PE=1 SV=1		FALSE		7	1	1	1	125	14.5	10.54	2.7	1	High	1
Q9NY57	Serine/threonine-protein kinase 32B OS=Homo sapiens GN=STK32B PE=2 SV=1		FALSE		7	1	1	1	414	47.9	7.72	2.68	1	High	1
Q9Y224	UPF0568 protein C14orf166 OS=Homo sapiens GN=C14orf166 PE=1 SV=1		FALSE		7	1	1	1	244	28.1	6.65	2.03	1	High	1
P23396	40S ribosomal protein S3 OS=Homo sapiens GN=RPS3 PE=1 SV=2		FALSE		6	1	1	1	243	26.7	9.66	2.57	1	High	1
Q13569	G/T mismatch-specific thymine DNA glycosylase OS=Homo sapiens GN=TDG PE=1 SV=2		FALSE		6	1	1	1	410	46	6.8	2.53	1	High	1
Q9H3Q3	Galactose-3-O-sulfotransferase 2 OS=Homo sapiens GN=GAL3ST2 PE=1 SV=2		FALSE		6	1	1	1	398	46.1	10.01	2.51	1	High	1
P15531	Nucleoside diphosphate kinase A OS=Homo sapiens GN=NME1 PE=1 SV=1		FALSE		6	1	1	1	152	17.1	6.19	2.36	1	High	1
P08865	40S ribosomal protein SA OS=Homo sapiens GN=RPSA PE=1 SV=4		FALSE		6	1	1	1	295	32.8	4.87	2.14	1	High	1
Q02878	60S ribosomal protein L6 OS=Homo sapiens GN=RPL6 PE=1 SV=3		FALSE		5	1	1	1	288	32.7	10.58	2.8	1	High	1
P16402	Histone H1.3 OS=Homo sapiens GN=HIST1H1D PE=1 SV=2		FALSE		5	1	1	1	221	22.3	11.02	2.24	1	High	1
Q16777	Histone H2A type 2-C OS=Homo sapiens GN=HIST2H2AC PE=1 SV=4		FALSE		5	1	1	1	129	14	10.9	2.17	1	High	1
P07477	Trypsin-1 OS=Homo sapiens GN=PRSS1 PE=1 SV=1		FALSE		4	1	2	1	247	26.5	6.51	2.81	1	High	1
O95243	Methyl-CpG-binding domain protein 4 OS=Homo sapiens GN=MBD4 PE=1 SV=1		FALSE		4	1	2	1	580	66	8.82	2.66	1	High	1
P49411	Elongation factor Tu, mitochondrial OS=Homo sapiens GN=TUFM PE=1 SV=2		FALSE		4	1	1	1	452	49.5	7.61	2.53	1	High	1
P09651	Heterogeneous nuclear ribonucleoprotein A1 OS=Homo sapiens GN=HNRNPA1 PE=1 SV=5		FALSE		4	1	1	1	372	38.7	9.13	2.4	1	High	1
Q9Y3I0	tRNA-splicing ligase RtcB homolog OS=Homo sapiens GN=RTCB PE=1 SV=1		FALSE		3	1	1	1	505	55.2	7.23	3.5	1	High	1
P61978	Heterogeneous nuclear ribonucleoprotein K OS=Homo sapiens GN=HNRNPK PE=1 SV=1		FALSE		3	1	1	1	463	50.9	5.54	3.31	1	High	1
P11310	Medium-chain specific acyl-CoA dehydrogenase, mitochondrial OS=Homo sapiens GN=ACADM PE=1 SV=1		FALSE		3	1	1	1	421	46.6	8.37	3.12	1	High	1
Q674R7	Autophagy-related protein 9B OS=Homo sapiens GN=ATG9B PE=2 SV=1		FALSE		3	1	1	1	924	101	8.28	2.66	1	High	1
Q05639	Elongation factor 1-alpha 2 OS=Homo sapiens GN=EEF1A2 PE=1 SV=1		FALSE		3	1	1	1	463	50.4	9.03	2.64	1	High	1
P06733	Alpha-enolase OS=Homo sapiens GN=ENO1 PE=1 SV=2		FALSE		3	1	1	1	434	47.1	7.39	2.1	1	High	1
P08670	*CON* Vimentin OS=Homo sapiens GN=VIM PE=1 SV=4		TRUE		3	1	1	1	466	53.6	5.12	2	1	High	1
Q14533	Keratin, type II cuticular Hb1 OS=Homo sapiens GN=KRT81 PE=1 SV=3		TRUE		2	1	2	1	505	54.9	5.47	4.38	1	High	1
P25705	ATP synthase subunit alpha, mitochondrial OS=Homo sapiens GN=ATP5A1 PE=1 SV=1		FALSE		2	1	1	1	553	59.7	9.13	2.61	1	High	1
P13647	*CON* Keratin, type II cytoskeletal 5 OS=Homo sapiens GN=KRT5 PE=1 SV=3		TRUE		2	1	1	1	590	62.3	7.74	2.4	1	High	1
P31943	Heterogeneous nuclear ribonucleoprotein H OS=Homo sapiens GN=HNRNPH1 PE=1 SV=4		FALSE		2	1	1	1	449	49.2	6.3	2.23	1	High	1
P26641	Elongation factor 1-gamma OS=Homo sapiens GN=EEF1G PE=1 SV=3		FALSE		2	1	1	1	437	50.1	6.67	2.09	1	High	1
Q9ULW0	Targeting protein for Xklp2 OS=Homo sapiens GN=TPX2 PE=1 SV=2		FALSE		2	1	1	1	747	85.6	9.23	2.01	1	High	1
O15050	TPR and ankyrin repeat-containing protein 1 OS=Homo sapiens GN=TRANK1 PE=2 SV=4		FALSE		1	1	2	1	2925	336	6.76	3.3	1	High	1
Q29443	*CON* Serotransferrin OS=Bos taurus GN=TF PE=2 SV=1		TRUE		1	1	1	1	704	77.7	7.08	2.61	1	High	1
O94832	Unconventional myosin-Id OS=Homo sapiens GN=MYO1D PE=1 SV=2		FALSE		1	1	1	1	1006	116.1	9.39	2.44	1	High	1
B2RTY4	Unconventional myosin-IXa OS=Homo sapiens GN=MYO9A PE=1 SV=2		FALSE		1	1	1	1	2548	292.5	8.88	2.29	1	High	1
Q9H3R0	Lysine-specific demethylase 4C OS=Homo sapiens GN=KDM4C PE=1 SV=2		FALSE		1	1	1	1	1056	119.9	6.46	2.26	1	High	1
O60437	*CON* Periplakin OS=Homo sapiens GN=PPL PE=1 SV=2		TRUE		1	1	1	1	1756	204.5	5.57	2.26	1	High	1
P10809	60 kDa heat shock protein, mitochondrial OS=Homo sapiens GN=HSPD1 PE=1 SV=2		FALSE		1	1	1	1	573	61	5.87	2.23	1	High	1
Q00610	Clathrin heavy chain 1 OS=Homo sapiens GN=CLTC PE=1 SV=5		FALSE		1	1	1	1	1675	191.5	5.69	2.11	1	High	1
P46019	Phosphorylase b kinase regulatory subunit alpha, liver isoform OS=Homo sapiens GN=PHKA2 PE=1 SV=1		FALSE		1	1	1	1	1235	138.3	6.44	2.02	1	High	1
P21333	Filamin-A OS=Homo sapiens GN=FLNA PE=1 SV=4		FALSE		0	1	1	1	2647	280.6	6.06	2.43	1	High	1
P21817	Ryanodine receptor 1 OS=Homo sapiens GN=RYR1 PE=1 SV=3		FALSE		0	1	2	1	5038	564.8	5.3	2.22	1	High	1
